# Ten Years of Using Key Characteristics of Human Carcinogens to Organize and Evaluate Mechanistic Evidence in IARC Monographs on the Identification of Carcinogenic Hazards to Humans: Patterns and Associations

**DOI:** 10.1101/2023.07.11.548354

**Authors:** Ivan Rusyn, Fred A. Wright

**Affiliations:** Department of Veterinary Pharmacology and Physiology, Texas A&M University, College Station, TX, USA; Departments of Statistics and Biological Sciences, and Bioinformatics Research Center, North Carolina State University, Raleigh, NC, USA

## Abstract

Systematic review and evaluation of the mechanistic evidence only recently been instituted in cancer hazard identification step of decision-making. One example of organizing and evaluating mechanistic evidence is the Key Characteristics approach of the International Agency for Research on Cancer (IARC) Monographs on the Identification of Carcinogenic Hazards to Humans. The Key Characteristics of Human Carcinogens were proposed almost 10 years ago and have been used in every IARC Monograph since 2015. We investigated the patterns and associations in the use of Key Characteristics by the independent expert Working Groups. We examined 19 Monographs (2015-2022) that evaluated 73 agents. We extracted information on the conclusions by each Working Group on the strength of evidence for agent-Key Characteristic combinations, data types that were available for decisions, and the role mechanistic data played in the final cancer hazard classification. We conducted both descriptive and association analyses within and across data types. We found that IARC Working Groups were cautious when evaluating mechanistic evidence: for only ∼13% of the agents was strong evidence assigned for any Key Characteristic. Genotoxicity and cell proliferation were most data-rich, while little evidence was available for DNA repair and immortalization Key Characteristics. Analysis of the associations among Key Characteristics revealed that only chemical’s metabolic activation was significantly co-occurring with genotoxicity and cell proliferation/death. Evidence from exposed humans was limited, while mechanistic evidence from rodent studies *in vivo* was often available. Only genotoxicity and cell proliferation/death were strongly associated with decisions on whether mechanistic data was impactful on the final cancer hazard classification. The practice of using the Key Characteristics approach is now well-established at IARC Monographs and other government agencies and the analyses presented herein will inform the future use of mechanistic evidence in regulatory decision-making.
