## Supplemental Table 3 for "Ten Years of Using Key Characteristics of Human Carcinogens to Organize and Evaluate Mechanistic Evidence in IARC Monographs on the Identification of Carcinogenic Hazards to Humans: Patterns and Associations"

### Sheet: Supp Table 3
Supplemental Table 3. Original terms of strength of evidence for each agent and Key Characteristic.
Agent	Group	Mechanistic data role	KC1	KC2	KC3	KC4	KC5	KC6	KC7	KC8	KC9	KC10
Malathion	2A	Supportive		Strong			Strong	Strong	Moderate	Strong		Strong
Parathion	2B	Not used		Moderate			Weak	Weak	Weak	Weak		Strong
Diazinon	2A	Upgrade		Strong			Strong		Weak	Weak		Weak
Glyphosate	2A	Supportive		Strong			Strong		Weak	Weak		Weak
Tetrachlorvinphos	2B	Not used		Moderate						Weak		Moderate
DDT	2A	Supportive		Moderate			Strong	Moderate	Strong	Strong		Moderate
Lindane	1	Supportive	Moderate				Strong	Weak	Strong	Moderate		Weak
2,4-D	2B	Not used	Weak				Strong		Moderate	Weak		Weak
Red and processed meat	2A	Supportive		Moderate			Moderate					Weak
1-Bromopropane	2B	Not used	Strong	Moderate			Strong	Strong	Strong	Moderate
2-Metcaptobenzothiazole	2A	Not used	Weak					Weak		Moderate
3-chloro-2-methylpropene	2B	Not used		Strong				Moderate				Weak
N,N-Dimethylformamide	2A	Not used	Storng	Moderate			Strong			Weak		Strong
N,N-Dimethyl-p-toluidine	2B	Not used	Moderate	Moderate								Moderate
Hydrazine	2A	Not used	Strong	Strong			Strong			Weak		Strong
Tetrabrobobisphenol A	2A	Not used	Weak	Weak			Strong	Moderate	Strong	Strong		Weak
Drinking Coffee	3	Not used		Weak	Weak	Weak	Weak	Weak		Weak		Weak
Drinking mate and very hot beverages	2A	Not used		Weak
Pentachlorophenol	1	Supportive	Strong	Strong			Strong	Moderate	Moderate	Strong		Storng
2,4,6-Trichlorophenol	2B	Not used		Moderate			Moderate
3,3ʹ,4,4ʹ-TETRACHLOROAZOBENZENE	2A	Supportive		Weak				Strong		Strong		Strong
Aldrin	2A	Supportive		Weak			Weak	Weak	Weak	Weak
Dieldrin	2A	Not used		Moderate			Moderate	Moderate	Moderate	Moderate		Moderate
Welding	1	Not used		Moderate			Moderate	Strong	Strong	Weak		Moderate
Molyndenum trioxide	2B	Not used		Weak				Weak
Indium Tin Oxide	2B	Not used		Moderate			Weak	Strong				Moderate
1-TERT-BUTOXYPROPAN-2-OL	2B	Not used		Weak
b-Myrcene	2B	Not used
Furfuryl alcohol	2B	Not used	Strong	Moderate
Melamine	2B	Not used					Moderate	Strong	Weak			Moderate
Pyridine	2B	Not used		Weak			Weak
Tetrahydrofuran	2B	Not used		Weak								Moderate
Vinylidene chloride	2B	Not used		Moderate
Benzene	1	Supportive	Strong	Strong	Strong		Strong		Strong
Styrene	2A	Supportive	Strong	Strong			Moderate	Weak	Moderate	Strong		Strong
Styrene-7,8-oxide	2A	Upgrade	Strong	Strong			Weak	Weak	Moderate			Strong
Quinoline	2B	Not used	Moderate	Strong
Isobutyl Nitrate	2B	Not used		Moderate					Moderate
b-picoline	3	Not used
Methyl acrylate	2B	Not used		Weak
Ethyl acrylate	2B	Not used						Strong				Strong
2-ethylhexyl acrylate	2B	Not used		Weak
Trimethylolpropane triacrylate	2B	Not used		Weak				Moderate
2-CHLORONITROBENZENE	2B	Not used		Weak			Moderate	Weak				Moderate
4-CHLORONITROBENZENE	2B	Not used		Moderate			Moderate	Weak	Weak			Moderate
1,4-DICHLORO-2-NITROBENZENE	2B	Not used		Weak
2,4-DICHLORO-1-NITROBENZENE	2B	Not used		Weak
2-AMINO-4-CHLOROPHENOL	2B	Not used		Weak								Moderate
ORTHO-PHENYLENEDIAMINE AND ORTHO-PHENYLENEDIAMINE DIHYDROCHLORIDE	2B	Not used		Strong
PARA-NITROANISOLE	2B	Not used		Weak
N,N-DIMETHYLACETAMIDE	2B	Not used		Weak
Night shift work	2A	Supportive	Suggestive	Suggestive								Suggestive
ALLYL CHLORIDE	3	Limited		Suggestive				Suggestive				Consistent
1-BROMO-3-CHLOROPROPANE	2B	Strong	Suggestive	Suggestive					Suggestive			Consistent
1-BUTYL GLYCIDYL ETHER	2B	Strong										Suggestive
4-CHLOROBENZOTRIFLUORIDE	2B	Inadequate	Suggestive	Consistent			Suggestive				Suggestive	Consistent
GLYCIDYL METHACRYLATE	2A	Upgrade
Opium consumption	1	Strong		Consistent			Conflicting	Inconsistent
ORTHO-ANISIDINE AND ORTHO-ANISIDINE HYDROCHLORIDE	2A	Upgrade	Consistent	Consistent								Consistent
ORTHO-NITROANISOLE	2A	Upgrade	Consistent	Consistent								Consistent
ANILINE AND ANILINE HYDROCHLORIDE	2A	Upgrade	Consistent	Consistent			Consistent					Consistent
CUPFERRON	2B	Strong		Consistent								Consistent
Acrolein	2A	Upgrade	Consistent	Consistent	Consistent	Suggestive	Consistent	Consistent	Consistent			Consistent
Crotonaldehyde	2B	Upgrade	Consistent	Consistent			Consistent	Consistent	Suggestive
Arecoline	2B	Upgrade	Consistent	Consistent	Consistent		Consistent					Suggestive
GENTIAN VIOLET	2A	Limited	Suggestive	Suggestive
MALACHITE GREEN	3	Limited		Suggestive
CI DIRECT BLUE 218	2B	Inadequate	Suggestive	Suggestive			Suggestive	Suggestive		Suggestive	Suggestive	Suggestive
1,1,1-Trichloroethane	2A	Limited		Suggestive			Suggestive					Suggestive
1,2-Diphenylhydrazine	2B	Limited		Suggestive			Suggestive		Suggestive			Suggestive
Diphenylamine	2B	Limited	Suggestive	Suggestive			Suggestive	Suggestive				Suggestive
N-Methylolacrylamide	2B	Limited		Suggestive			Suggestive		Suggestive			Suggestive
Isophorone	2B	Limited
